# ATRX Loss Predicts Poor Outcomes and Reveals a Therapeutic Vulnerability to TEAD Inhibition in Soft Tissue Sarcomas

**DOI:** 10.1101/2025.11.23.689992

**Authors:** Ryan A. Denu, Anand K. Singh, Yingda Jiang, Zhao Zheng, Davis R. Ingram, Khalida M. Wani, Rossana Lazcano, Madison P. Ginn, Kumaren Anand, Bishal K. Singh, Jackson C. Ballard, Veena Kochat, Biji Chatterjee, William Padron, Sharon M. Landers, Angela D. Bhalla, Asha Multani, Sharvari Dharmaiah, Prit Benny Malgulwar, Yiming Cai, Heather Lin, Jason T. Huse, Haoqiang Ying, Emily Z. Keung, Wei-Lien Wang, Anthony P. Conley, Shreyaskumar Patel, Neeta Somaiah, Ahsan Farooqi, Alexander J. Lazar, Elise F. Nassif Haddad, Keila E. Torres, Kunal Rai

**Affiliations:** Department of Sarcoma Medical Oncology, The University of Texas MD Anderson Cancer Center, Houston, TX; Department of Genomic Medicine, Division of Cancer Medicine, The University of Texas MD Anderson Cancer Center, Houston, TX; Department of Translational Molecular Pathology, The University of Texas MD Anderson Cancer Center, Houston, TX; University of Texas Health Sciences Center Houston, Houston, TX; Rice University, Houston, TX; Department of Surgical Oncology, The University of Texas MD Anderson Cancer Center, Houston, TX; Department of Genetics, The University of Texas MD Anderson Cancer Center, Houston, TX; Department of Molecular and Cellular Oncology, The University of Texas MD Anderson Cancer Center, Houston, TX; Department of Biostatistics, The University of Texas MD Anderson Cancer Center, Houston, TX; Department of Radiation Oncology, The University of Texas MD Anderson Cancer Center, Houston, TX; Department of Investigational Cancer Therapeutics, The University of Texas MD Anderson Cancer Center, Houston, TX

**Author notes:** Corresponding authors: Kunal Rai, The University of Texas MD Anderson Cancer Center, Houston, TX 77030., Ryan Denu, The University of Texas MD Anderson Cancer Center, Houston, TX 77030. Contributed equally (Anand K. Singh, Yingda Jiang, Zhao Zheng).

**Keywords:** ATRX, sarcoma, genomic instability, PRDM4, NFIX, Hippo pathway, YAP, TEAD, ALT, telomere

## Abstract

*ATRX* is one of the most frequently altered genes in sarcoma and encodes an ATP-dependent chromatin remodeler implicated in maintaining heterochromatin. However, *ATRX* alterations have not been leveraged for sarcoma treatment. We observed loss of ATRX protein in 14% of soft tissue leiomyosarcoma (STLMS, n =127), 53% of uterine leiomyosarcoma (ULMS, n = 95), 37% of undifferentiated pleomorphic sarcoma (UPS, n = 82), and 8% of dedifferentiated liposarcoma (DDLPS, n = 84). ATRX loss was associated with significantly worse outcomes in ULMS, UPS, and DDLPS. *ATRX* knockout in sarcoma cells increased proliferation in cooperation with *TP53* deletion. *ATRX* knockout led to chromatin de-repression and enrichment of *PRDM4* and *NFIX* transcription factor (TF) motifs. *PRDM4* and *NFIX* knockdown in *ATRX*-mutant sarcoma lines resulted in reduced proliferation and invasion suggesting epistatic relationship. Consistent with the known functional relationship between PRMD4 and YAP1, we observed that *ATRX/TP53* KO cells were more sensitive to the TEAD inhibitor VT103 compared to *TP53* KO and *ATRX* WT controls. Overall, our results identify *ATRX* loss as a prognostic factor of worse outcomes, implicate the ATRX-PRDM4-YAP1 axis as a novel underlying mechanism, and suggest use of TEAD inhibition as a potential therapeutic strategy for *ATRX*-deficient sarcomas.

**GRAPHICAL ABSTRACT:** 
