## Supplemental Tables for "ATRX Loss Predicts Poor Outcomes and Reveals a Therapeutic Vulnerability to TEAD Inhibition in Soft Tissue Sarcomas"

### Sheet: Table S1
Table S1. Patient characteristics.
Subtype	Localized	Metastatic	Total
ULMS	12	83	95
STLMS	65	61	126
UPS	41	43	84
DDLPS	74	10	84
Total	192	197	389

### Sheet: Table S2
Table S2. ATRX status of sarcomas analyzed.
Subtype	ATRX intact	ATRX lost	Total	% with ATRX lost
ULMS	45	50	95	0.526316
STLMS	108	18	126	0.142857
UPS	56	28	84	0.333333
DDLPS	77	7	84	0.0833333
Total	236	92	389	0.236504

### Sheet: Table S3
Table S3. Multivariate analysis.
	OS			PFS
Variable	Hazard Ratio	95% CI	P Value	Hazard Ratio	95% CI	P Value
Size	0.87	0.67-1.07	0.14	0.81	0.59-1.03	0.1
Grade	0.77	0.58-1.03	0.08	0.9	0.69-1.18	0.46
ATRX	0.49	0.31-0.79	0.003	0.52	0.33-0.82	0.005

### Sheet: Table S4
Table S4. ATRX dependencies.
Gene	Entrez Id	Dataset	Correlation
TP53	7157	CRISPR (DepMap Public 24Q2+Score, Chronos)	-0.266016
TNS2	23371	CRISPR (DepMap Public 24Q2+Score, Chronos)	-0.216901
BIRC6	57448	CRISPR (DepMap Public 24Q2+Score, Chronos)	-0.212092
CHEK2	11200	CRISPR (DepMap Public 24Q2+Score, Chronos)	-0.206423
CDKN1A	1026	CRISPR (DepMap Public 24Q2+Score, Chronos)	-0.188534
YJU2B	81576	CRISPR (DepMap Public 24Q2+Score, Chronos)	-0.186192
RPRD2	23248	CRISPR (DepMap Public 24Q2+Score, Chronos)	-0.181668
FAM193A	8603	CRISPR (DepMap Public 24Q2+Score, Chronos)	-0.180955
POLR2I	5438	CRISPR (DepMap Public 24Q2+Score, Chronos)	-0.178187
SLC28A2	9153	CRISPR (DepMap Public 24Q2+Score, Chronos)	-0.177776
BUB1B	701	CRISPR (DepMap Public 24Q2+Score, Chronos)	-0.177626
POLR1A	25885	CRISPR (DepMap Public 24Q2+Score, Chronos)	-0.174766
XPO7	23039	CRISPR (DepMap Public 24Q2+Score, Chronos)	-0.173543
ZMYND10	51364	CRISPR (DepMap Public 24Q2+Score, Chronos)	-0.173115
IKZF2	22807	CRISPR (DepMap Public 24Q2+Score, Chronos)	0.173331
NSUN5	55695	CRISPR (DepMap Public 24Q2+Score, Chronos)	0.17335
FUS	2521	CRISPR (DepMap Public 24Q2+Score, Chronos)	0.173376
CELA2A	63036	CRISPR (DepMap Public 24Q2+Score, Chronos)	0.173841
SPEN	23013	CRISPR (DepMap Public 24Q2+Score, Chronos)	0.174101
MIOX	55586	CRISPR (DepMap Public 24Q2+Score, Chronos)	0.174462
RAB33B	83452	CRISPR (DepMap Public 24Q2+Score, Chronos)	0.174699
SLC7A11	23657	CRISPR (DepMap Public 24Q2+Score, Chronos)	0.174801
ELP2	55250	CRISPR (DepMap Public 24Q2+Score, Chronos)	0.175435
VPS45	11311	CRISPR (DepMap Public 24Q2+Score, Chronos)	0.175448
AFF1	4299	CRISPR (DepMap Public 24Q2+Score, Chronos)	0.175536
MMGT1	93380	CRISPR (DepMap Public 24Q2+Score, Chronos)	0.175649
RPL36A	6173	CRISPR (DepMap Public 24Q2+Score, Chronos)	0.176023
DRAP1	10589	CRISPR (DepMap Public 24Q2+Score, Chronos)	0.176537
EED	8726	CRISPR (DepMap Public 24Q2+Score, Chronos)	0.176565
SREK1	140890	CRISPR (DepMap Public 24Q2+Score, Chronos)	0.176701
ZNF692	55657	CRISPR (DepMap Public 24Q2+Score, Chronos)	0.177058
DICER1	23405	CRISPR (DepMap Public 24Q2+Score, Chronos)	0.177271
ATXN2L	11273	CRISPR (DepMap Public 24Q2+Score, Chronos)	0.177864
EZH2	2146	CRISPR (DepMap Public 24Q2+Score, Chronos)	0.177872
DCLRE1B	64858	CRISPR (DepMap Public 24Q2+Score, Chronos)	0.178282
RHCE	6006	CRISPR (DepMap Public 24Q2+Score, Chronos)	0.178599
WASHC4	23325	CRISPR (DepMap Public 24Q2+Score, Chronos)	0.17898
WDR44	54521	CRISPR (DepMap Public 24Q2+Score, Chronos)	0.180107
PLAAT4	5920	CRISPR (DepMap Public 24Q2+Score, Chronos)	0.180294
TAF10	6881	CRISPR (DepMap Public 24Q2+Score, Chronos)	0.180307
CENPU	79682	CRISPR (DepMap Public 24Q2+Score, Chronos)	0.180777
AK2	204	CRISPR (DepMap Public 24Q2+Score, Chronos)	0.181019
FANCL	55120	CRISPR (DepMap Public 24Q2+Score, Chronos)	0.181174
FABP6	2172	CRISPR (DepMap Public 24Q2+Score, Chronos)	0.182736
FANCI	55215	CRISPR (DepMap Public 24Q2+Score, Chronos)	0.183044
RPS10	6204	CRISPR (DepMap Public 24Q2+Score, Chronos)	0.183099
H4C9	8294	CRISPR (DepMap Public 24Q2+Score, Chronos)	0.18376
HEATR3	55027	CRISPR (DepMap Public 24Q2+Score, Chronos)	0.185653
SUMO2	6613	CRISPR (DepMap Public 24Q2+Score, Chronos)	0.186213
TADA3	10474	CRISPR (DepMap Public 24Q2+Score, Chronos)	0.18632
ERCC1	2067	CRISPR (DepMap Public 24Q2+Score, Chronos)	0.186483
LIPT2	387787	CRISPR (DepMap Public 24Q2+Score, Chronos)	0.18668
TUBE1	51175	CRISPR (DepMap Public 24Q2+Score, Chronos)	0.187161
UBE2D3	7323	CRISPR (DepMap Public 24Q2+Score, Chronos)	0.187344
TAF5L	27097	CRISPR (DepMap Public 24Q2+Score, Chronos)	0.188044
CDS2	8760	CRISPR (DepMap Public 24Q2+Score, Chronos)	0.189567
RANBP3	8498	CRISPR (DepMap Public 24Q2+Score, Chronos)	0.190114
SENP7	57337	CRISPR (DepMap Public 24Q2+Score, Chronos)	0.191271
MED13L	23389	CRISPR (DepMap Public 24Q2+Score, Chronos)	0.191509
COMMD3	23412	CRISPR (DepMap Public 24Q2+Score, Chronos)	0.191909
RPL4	6124	CRISPR (DepMap Public 24Q2+Score, Chronos)	0.193148
OXSM	54995	CRISPR (DepMap Public 24Q2+Score, Chronos)	0.194916
ERCC4	2072	CRISPR (DepMap Public 24Q2+Score, Chronos)	0.19562
MORF4L1	10933	CRISPR (DepMap Public 24Q2+Score, Chronos)	0.195804
EHMT1	79813	CRISPR (DepMap Public 24Q2+Score, Chronos)	0.195943
FANCD2	2177	CRISPR (DepMap Public 24Q2+Score, Chronos)	0.196474
ZEB2	9839	CRISPR (DepMap Public 24Q2+Score, Chronos)	0.198272
FANCE	2178	CRISPR (DepMap Public 24Q2+Score, Chronos)	0.199072
DDX31	64794	CRISPR (DepMap Public 24Q2+Score, Chronos)	0.199994
CUEDC1	404093	CRISPR (DepMap Public 24Q2+Score, Chronos)	0.200127
BRIP1	83990	CRISPR (DepMap Public 24Q2+Score, Chronos)	0.201583
ZFAT	57623	CRISPR (DepMap Public 24Q2+Score, Chronos)	0.201601
EBF1	1879	CRISPR (DepMap Public 24Q2+Score, Chronos)	0.203129
USP48	84196	CRISPR (DepMap Public 24Q2+Score, Chronos)	0.203437
PUS3	83480	CRISPR (DepMap Public 24Q2+Score, Chronos)	0.204172
LSM 12.00	124801	CRISPR (DepMap Public 24Q2+Score, Chronos)	0.205136
UBE2T	29089	CRISPR (DepMap Public 24Q2+Score, Chronos)	0.20528
FANCC	2176	CRISPR (DepMap Public 24Q2+Score, Chronos)	0.205537
TEDC2	80178	CRISPR (DepMap Public 24Q2+Score, Chronos)	0.205829
XRCC4	7518	CRISPR (DepMap Public 24Q2+Score, Chronos)	0.206707
CENPP	401541	CRISPR (DepMap Public 24Q2+Score, Chronos)	0.207198
ACD	65057	CRISPR (DepMap Public 24Q2+Score, Chronos)	0.207887
HSPA14	51182	CRISPR (DepMap Public 24Q2+Score, Chronos)	0.20794
ZNF592	9640	CRISPR (DepMap Public 24Q2+Score, Chronos)	0.213643
RNASEH2B	79621	CRISPR (DepMap Public 24Q2+Score, Chronos)	0.214025
MSL3	10943	CRISPR (DepMap Public 24Q2+Score, Chronos)	0.216436
ELOA	6924	CRISPR (DepMap Public 24Q2+Score, Chronos)	0.22004
ZFR	51663	CRISPR (DepMap Public 24Q2+Score, Chronos)	0.220367
EMC6	83460	CRISPR (DepMap Public 24Q2+Score, Chronos)	0.220885
HNRNPA2B1	3181	CRISPR (DepMap Public 24Q2+Score, Chronos)	0.223373
FANCG	2189	CRISPR (DepMap Public 24Q2+Score, Chronos)	0.225414
TEDC1	283643	CRISPR (DepMap Public 24Q2+Score, Chronos)	0.235177
RNASEH2A	10535	CRISPR (DepMap Public 24Q2+Score, Chronos)	0.235333
RNASEH2C	84153	CRISPR (DepMap Public 24Q2+Score, Chronos)	0.251897
FANCA	2175	CRISPR (DepMap Public 24Q2+Score, Chronos)	0.261724
MDM2	4193	CRISPR (DepMap Public 24Q2+Score, Chronos)	0.263494
PPM1D	8493	CRISPR (DepMap Public 24Q2+Score, Chronos)	0.267519
MDM4	4194	CRISPR (DepMap Public 24Q2+Score, Chronos)	0.267893
PPM1G	5496	CRISPR (DepMap Public 24Q2+Score, Chronos)	0.278455
DAXX	1616	CRISPR (DepMap Public 24Q2+Score, Chronos)	0.448706

### Sheet: Table S5
Table S5. HOMER motif enrichment.
BJ ATRX KO
Rank	Motif	P-value	log P-pvalue	% of Targets	% of Background	STD(Bg STD)	Best Match/Details
1	TCGAACGTACTGCGTATAGCACGTGTACCGTA	1e-4289	-9877	0.1929	0.0452	55.4bp (58.9bp)	BATF/MA1634.1/Jaspar(0.975)
							More Information | Similar Motifs Found
2	CTAGGTACCGTAACGTACGTAGTCAGTCCGAT	1e-1342	-3090	0.1454	0.0615	54.8bp (57.9bp)	TEAD(TEA)/Fibroblast-PU.1-ChIP-Seq(Unpublished)/Homer(0.941)
							More Information | Similar Motifs Found
3	ACGTACTGAGCTACTGACTGACGTCGATCGAT	1e-454	-1046	0.0492	0.0202	55.7bp (55.9bp)	RUNX1(Runt)/Jurkat-RUNX1-ChIP-Seq(GSE29180)/Homer(0.979)
							More Information | Similar Motifs Found
4	CGTATCGAGTCAGATCGTCACTAGTGACAGTC	1e-232	-535.6	0.3424	0.2851	55.7bp (58.8bp)	PRDM4/MA1647.1/Jaspar(0.817)
							More Information | Similar Motifs Found
5	ACGTACTGCGTAACGTACTGAGTCCGTACGTA	1e-170	-393.1	0.0886	0.0614	55.5bp (58.7bp)	CEBP:AP1(bZIP)/ThioMac-CEBPb-ChIP-Seq(GSE21512)/Homer(0.944)
							More Information | Similar Motifs Found
6	AGTCACTGAGTCAGTCGTACAGCTAGTCACGT	1e-163	-376.7	0.0877	0.0612	58.1bp (57.3bp)	CTCFL/MA1102.2/Jaspar(0.824)
							More Information | Similar Motifs Found
7	AGTCAGCTCTGAACTGATGCAGTCCGTACGTA	1e-157	-363.8	0.1683	0.1324	55.7bp (59.7bp)	NFIX/MA0671.1/Jaspar(0.888)
							More Information | Similar Motifs Found
8	ATGCGTACACTGACTGCGTACGTACTAGACGT	1e-117	-270.7	0.0694	0.0492	56.2bp (57.9bp)	GABPA(ETS)/Jurkat-GABPa-ChIP-Seq(GSE17954)/Homer(0.969)
							More Information | Similar Motifs Found
9	ACGTAGTCGTACATGCACGTTAGCAGTCATCG	1e-110	-255	0.2023	0.1694	56.4bp (57.3bp)	E2F6/MA0471.2/Jaspar(0.647)
							More Information | Similar Motifs Found
10	AGTCAGTCCTGAAGTCACGTCGTAACTGCTGA	1e-107	-248.3	0.0197	0.0101	59.4bp (58.7bp)	Isl1/MA1608.1/Jaspar(0.738)
							More Information | Similar Motifs Found
11	TGCAAGTCCTGAACGTAGTCAGCTACTGATCG	1e-95	-220	0.0556	0.0392	55.7bp (57.4bp)	TWIST1/MA1123.2/Jaspar(0.989)
							More Information | Similar Motifs Found
HDF ATRX KO
Rank	Motif	P-value	log P-pvalue	% of Targets	% of Background	STD(Bg STD)	Best Match/Details
1	TCGAACGTACTGCGTAATGCACGTGTACCTGA	1e-4967	-11440	0.2255	0.0671	55.3bp (60.1bp)	BATF/MA1634.1/Jaspar(0.975)
							More Information | Similar Motifs Found
2	CGTACTAGACTGGTCACGTAACGTACTGGACT	1e-1983	-4567	0.2043	0.097	55.2bp (58.6bp)	TEAD2/MA1121.1/Jaspar(0.954)
							More Information | Similar Motifs Found
3	ACGTACTGACGTACTGACTGACGTCGATCGAT	1e-438	-1010	0.0622	0.0323	54.7bp (56.9bp)	RUNX1(Runt)/Jurkat-RUNX1-ChIP-Seq(GSE29180)/Homer(0.982)
							More Information | Similar Motifs Found
4	AGTCTGCAACTGACTGCGTACGTACTGAAGCT	1e-238	-548.2	0.1073	0.0762	55.8bp (59.2bp)	EWS:ERG-fusion(ETS)/CADO_ES1-EWS:ERG-ChIP-Seq(SRA014231)/Homer(0.977)
							More Information | Similar Motifs Found
5	CGATCTGAAGCTCGTACGTACGTAGATCGCTA	1e-187	-431.8	0.0948	0.0686	55.4bp (57.4bp)	Foxf1(Forkhead)/Lung-Foxf1-ChIP-Seq(GSE77951)/Homer(0.966)
							More Information | Similar Motifs Found
6	AGCTACGTTCAGGATCTCAGGTCATGCACTGA	1e-181	-417.8	0.2724	0.2308	55.7bp (59.2bp)	MF0006.1_bZIP_cEBP-like_subclass/Jaspar(0.823)
							More Information | Similar Motifs Found
7	CGTACGTAGTACAGCTCTGAACGTACGTCGAT	1e-139	-322.1	0.0722	0.0523	55.8bp (59.2bp)	PB0165.1_Sox11_2/Jaspar(0.706)
							More Information | Similar Motifs Found
8	AGTCACTGAGTCAGTCGTACAGTCAGTCACGT	1e-129	-298	0.0422	0.0278	57.0bp (58.5bp)	CTCFL/MA1102.2/Jaspar(0.897)
							More Information | Similar Motifs Found
9	TGCACGTAAGTCTCGACATGGTACAGCTACTG	1e-116	-268.6	0.0674	0.0497	55.5bp (61.3bp)	MyoG(bHLH)/C2C12-MyoG-ChIP-Seq(GSE36024)/Homer(0.931)
							More Information | Similar Motifs Found
10	GTACCGATACTGAGTCAGTCCGTACGTAATCG	1e-74	-170.5	0.0476	0.0357	55.1bp (59.5bp)	NFIC/MA0161.2/Jaspar(0.944)
							More Information | Similar Motifs Found
HUtSMC
Rank	Motif	P-value	log P-pvalue	% of Targets	% of Background	STD(Bg STD)	Best Match/Details
1	ACGTACTGCGTATACGACGTGTACCGTAAGCT	1e-4049	-9324	0.2319	0.0506	56.0bp (62.9bp)	BATF/MA1634.1/Jaspar(0.974)
							More Information | Similar Motifs Found
2	TGCACTGATGACTCGAACGTGCATGTACAGTC	1e-784	-1806	0.2041	0.1105	55.6bp (60.4bp)	TEAD4(TEA)/Tropoblast-Tead4-ChIP-Seq(GSE37350)/Homer(0.955)
							More Information | Similar Motifs Found
3	GCATCTGATCGATGACAGTCCGTAATGCCGTA	1e-367	-845.1	0.1324	0.0782	56.3bp (59.0bp)	RUNX1(Runt)/Jurkat-RUNX1-ChIP-Seq(GSE29180)/Homer(0.973)
							More Information | Similar Motifs Found
4	GCTATCGATCAGAGTCGTCACATGAGTCGACT	1e-208	-479.2	0.5073	0.438	56.2bp (61.5bp)	PRDM4/MA1647.1/Jaspar(0.719)
							More Information | Similar Motifs Found
5	CTAGATGCGTACCGTACTGAGCTAATGCTCGA	1e-194	-447.9	0.4332	0.3676	56.3bp (59.9bp)	NFIX/MA0671.1/Jaspar(0.894)
							More Information | Similar Motifs Found
6	CTAGAGTCACGTGTACGCATACTGGCTAACTG	1e-146	-336.5	0.3353	0.282	56.0bp (60.9bp)	POL013.1_MED-1/Jaspar(0.633)
							More Information | Similar Motifs Found
7	CTGACTGAGTACCGATCTGAGACTATCGGATC	1e-134	-310.5	0.2645	0.2172	56.9bp (58.9bp)	Sox5/MA0087.1/Jaspar(0.717)
							More Information | Similar Motifs Found
8	ATCGATCGATCGGCTACTGATCGACATGGTAC	1e-93	-215.2	0.404	0.3591	56.3bp (61.4bp)	TEAD3/MA0808.1/Jaspar(0.645)
							More Information | Similar Motifs Found
9	GATCGTACAGTCACTGAGTCAGTCAGTCGTAC	1e-90	-209.3	0.1174	0.0901	55.7bp (58.4bp)	KLF15/MA1513.1/Jaspar(0.961)
							More Information | Similar Motifs Found
10	ACTGGACTTCAGTCGAATGCACTGACGTGTAC	1e-88	-203.3	0.0917	0.0679	56.0bp (60.5bp)	CREB3L4(var.2)/MA1475.1/Jaspar(0.810)
							More Information | Similar Motifs Found
11	ACGTACGTCTGAAGTCATCGTGACTCGACGTA	1e-80	-185.9	0.1048	0.0804	55.9bp (58.8bp)	CEBPB/MA0466.2/Jaspar(0.904)
							More Information | Similar Motifs Found
12	CTGAACTGCGTAACGTACGTACGTCGTAAGTC	1e-43	-100.6	0.067	0.0524	56.1bp (59.4bp)	CDX4(Homeobox)/ZebrafishEmbryos-Cdx4.Myc-ChIP-Seq(GSE48254)/Homer(0.742)
							More Information | Similar Motifs Found
13	CTGAACGTCGATTCAGATCGCGATGTACCTGA	1e-40	-93.42	0.0181	0.0112	57.2bp (60.7bp)	SOX14/MA1562.1/Jaspar(0.752)
							More Information | Similar Motifs Found
14	ACGTGTACACGTAGTCACTGAGTCACTGCGTA	1e-27	-63.2	0.0042	0.0018	58.5bp (62.1bp)	ZBTB33/MA0527.1/Jaspar(0.898)
							More Information | Similar Motifs Found
15	CGTAACTGACTGACTGACGTACGTCGTAACTG	1e-18	-43.35	0.115	0.1025	56.1bp (57.5bp)	ZNF652/HepG2-ZNF652.Flag-ChIP-Seq(Encode)/Homer(0.747)
							More Information | Similar Motifs Found
Leio012
Rank	Motif	P-value	log P-pvalue	% of Targets	% of Background	STD(Bg STD)	Best Match/Details
1	ACGTACTGGCTAATCGACGTGTACCGTAAGCT	1e-1982	-4564	0.2172	0.042	56.7bp (61.3bp)	BATF/MA1634.1/Jaspar(0.976)
							More Information | Similar Motifs Found
2	GCTACGTACGTAAGTCAGTCCGTAAGTCCGTA	1e-200	-460.6	0.063	0.0257	55.2bp (55.6bp)	RUNX1(Runt)/Jurkat-RUNX1-ChIP-Seq(GSE29180)/Homer(0.982)
							More Information | Similar Motifs Found
3	GACTAGCTCGATACTGATCGAGTCCGTACTGA	1e-144	-332.1	0.2512	0.183	55.8bp (58.3bp)	NF1-halfsite(CTF)/LNCaP-NF1-ChIP-Seq(Unpublished)/Homer(0.847)
							More Information | Similar Motifs Found
4	ATGCGATCCTAGCTGAAGTCAGTCCGTAGCTA	1e-138	-318.8	0.2778	0.208	55.5bp (59.8bp)	POL004.1_CCAAT-box/Jaspar(0.751)
							More Information | Similar Motifs Found
5	TCAGATCGGTCAGTCAGACTACTGGATCCAGT	1e-136	-313.2	0.2527	0.1861	55.4bp (58.6bp)	TEAD3/MA0808.1/Jaspar(0.963)
							More Information | Similar Motifs Found
6	GCATGCATGACTATGCAGTCATCGATCGAGTC	1e-135	-311.2	0.2805	0.2113	56.0bp (60.2bp)	Elk4(ETS)/Hela-Elk4-ChIP-Seq(GSE31477)/Homer(0.807)
							More Information | Similar Motifs Found
7	ACGTACTGCGATATGCCTAGACGTTGACCGTA	1e-111	-257.3	0.1079	0.0676	55.5bp (60.2bp)	Atf1(bZIP)/K562-ATF1-ChIP-Seq(GSE31477)/Homer(0.888)
							More Information | Similar Motifs Found
8	GTACTAGCATGCACTGGTACTGACGATCGTCA	1e-88	-203.4	0.199	0.15	56.9bp (64.0bp)	KLF15/MA1513.1/Jaspar(0.841)
							More Information | Similar Motifs Found
9	AGTCCAGTCTAGCATGACTGCGATCGTACTGA	1e-86	-198.5	0.2272	0.1759	56.3bp (57.4bp)	Rbpj1(?)/Panc1-Rbpj1-ChIP-Seq(GSE47459)/Homer(0.738)
							More Information | Similar Motifs Found
10	ACGTTGACACGTAGTCCTAGAGTCACTGCGTA	1e-20	-47.11	0.0085	0.004	52.1bp (66.0bp)	ZBTB33/MA0527.1/Jaspar(0.902)
							More Information | Similar Motifs Found
11	AGTCACTGAGTCACGTACGTAGTCAGTCACTG	1e-10	-25.26	0.0109	0.0069	54.8bp (46.0bp)	ELK4/MA0076.2/Jaspar(0.837)
							More Information | Similar Motifs Found
12	ACTGCGTAACTGAGTCACTGCGTAACGTACGT	0.001	-7.401	0.0018	0.0011	53.8bp (46.1bp)	VENTX/MA0724.1/Jaspar(0.710)
							More Information | Similar Motifs Found

### Sheet: Table S6
Table S6. qRT-PCR primers.
Gene	Forward	Reverse
18S RRNA	AACCCGTTGAACCCCATT	CCATCCAATCGGTAGTAGCG
GAPDH	CACCAGGGCTGCTTTTAACTCTGGTA	CCTTGACGGTGCCATGGAATTTGC
ACTB	GCGAGAAGATGACCCAGAT	CCAGTGGTACGGCCAGA
Telomere	CGGTTTGTTTGGGTTTGGGTTTGGGTTTGGGTTTGGGTT	GGCTTGCCTTACCCTTACCCTTACCCTTACCCTTACCCT
36B4	CAG CAA GTG GGA AGG TGT AAT CC	CCC ATT CTA TCA TCA ACG GGT ACA A
AREG	GTGGTGCTGTCGCTCTTGATA	CCCCAGAAAATGGTTCACGCT
CTGF	ACCAATGACAACGCCTCC	TTGGAGATTTTGGGAGTACGG
CYR61	CTCGCCTTAGTCGTCACCC	CGCCGAAGTTGCATTCCAG
